# Trophic resources of the edaphic microarthropods: a worldwide review of the empirical evidence

**DOI:** 10.1101/2021.02.06.430061

**Authors:** Víctor Nicolás Velazco, Leonardo Ariel Saravia, Carlos Eduardo Coviella, Liliana Beatriz Falco

**Affiliations:** Departamento de Ciencias Básicas, Universidad Nacional de Luján (Argentina), Ushuaia, Argentina; Instituto de Ecología y Desarrollo Sustentable (UNLu – CONICET), Ushuaia, Argentina; Instituto de Ciencias, Universidad Nacional de General Sarmiento (Argentina), Ushuaia, Argentina; Centro Austral de Investigaciones Científicas (CADIC-CONICET), Ushuaia, Argentina

**Keywords:** food web, trophic ecology, soil mesofauna, Acari, Collembola

## Abstract

Ecosystem sustainable use requires reliable information about its biotic and abiotic structure and functioning. Accurate knowledge of trophic relations is central for the understanding of ecosystem dynamics, which in turn, is essential for food web stability analyzes and the development of sustainable practices. There is a rapid growth in the knowledge on how belowground biodiversity regulates the structure and functioning of terrestrial ecosystems. Although, the available information about trophic relationships is hard to find and fragmented. This gathering the information available worldwide about the food resources of soil mesofauna. From the 3105 hits of the initial search on food resources of soil microarthropods, only a total of 196 published works related particular species, genera, and families to particular trophic resources, the majority of them dealing with soils of the Palearctic region. From the 196 publications we extracted 3009 records relating specific taxonomic groups to their trophic resources, 20% mention saprophytic fungi as a food resource, 16% cite microfauna, 11% mention bacteria, 10% litter and 5% cite Mycorrhizal fungi. The available information was highly skewed, the 73.71% comes from Acari, and within these, 50.62% correspond just to Sarcoptiformes. For Collembola, the literature is scarce, the majority coming from Arthropleona. This review highlights the general lack of information relating species, genera, and families of the soil mesofauna to specific trophic resources. It also highlights that available research mostly comes from European sites, with the use of trophic resources by the mesofauna of the majority of the soils in other parts of the world still largely unknown.
