## Supplementary Material I for "Trophic resources of the edaphic microarthropods: a worldwide review of the empirical evidence"

### Sheet: Bibliographic citation
ID_ESM_I	year of publication	Title	Author	Published in	Country	Main method	Extracted from	Environment
1	2009	A manual of ACAROLOGY (3ra ed.)	Krantz, G. W. - Walter, D. E.	Texas Tech University Press		review	pp. 65(comunicación personal), 66, 67, 105, 126, 127, 132, 135 (comunicación personal. afirmación autor), 139 (afirmación), 144 (afirmación), 145, 146, 150, 152, 153, 233 (no publicado), 235 (afirmación), 236 (observación personal), 237, 242, 252 (review), 253 (review), 279, 439, 442, 445 (no publicado), 446, 447 (no publicado), 449, 450, 451, 452, 455, 458, 461, 467, 469, 470, 471, 472
2	1997	Mesostigmata ( Gamasina , Uropodina ), efficient predators in agroecosystems.	Koehler, Hartmut H.	Agriculture, Ecosystems, and Environment. 62: 105-117.		review	pág 109. Table 2. "Feeding preferences and habitats of typical Gamasina from agricultural soil"
4	1993	Feeding guilds of oribatid mites based on their carbohydrase activities.	Siepel H. - Dijkman E. M.	Soil Biology and Biochemistry 25(11): 1491-1497		digestive enzimes	Table 1. pp. 1494. (we consider soil-associated organisms), pp. 1492 - 1493	Forest
5	2004	Feeding guilds in Collembola based on digestive enzymes.	Berg, M. P. - Stoffer, Mirjam - van den Heuvel, Harry H.	Pedobiologia 48(5/6): 589-601		digestive enzimes	Table 1 pp 593; and in the assignment of guilds in the results pp 594	Grassland
6	2005	Feeding guilds in Collembola based on nitrogen stable isotope ratios.	Chahartaghi, M. - Langel, R. - Scheu, S. - Ruess, L.	Soil Biology and Biochemistry 37 (9): 1718-1725	Germany	stable isotope signature	Description of trophic guilds in the discussion pp. 1722 - 1723	Forest
7	2014	Nematode consumption by mite communities varies in different forest microhabitats as indicated by molecular gut content analysis	Heidemann, K. - Ruess, L. - Scheu, S. - Maraun, M.	Experimental and Applied Acarology 64: 49-60	Germany	molecular analysis of intestinal contents	of the discussion pp. 55 - 56.	Forest
8	2000	Feeding of Scheloribates laevigatus on different stadia of decomposing grass litter.	Hubert, J. - Kubátobá, A. - Šárová, J.	Pedobiologia 44(5): 627 - 639	Czech Republic	food preferred laboratory test more gut content	of the discussion pp. 636 - 637	Praire
9	1990	Chap 21. Acarina: Prostigmata (Actinedida).	Kethley, J.	In. Soil Biology Guide. Dindal	United States	review	pág 679. Table 21.1. Feeding pattern-macrohabitat relations among prostigmatid mites likely to be found or encountered in the soil community
10	2016	Stable isotope composition of mycophagus collembolans versus mycotrophic plant: Do soil invertebrates feed on mycorrhizal fungi?	Potapov, A. M. - Tiunov, A. V.	Soil Biology and Biochemistry 93: 115-118	Russia	stable isotope signature	in table 1.	Forest
16	1970	Collembola predation on nematodes.	Gilmore, S. K.	Search, Agric. 1 (3): 1 - 12	United States	laboratory assay	abstract	Laboratory
17	1998	Biodiversity of Collembola and their functional role in the ecosystem.	Rusek, J.	Biodiversity & Conservation. 7: 1207 - 1219		review	Author statement pp. 1212
18	1964	Bionomics of Collembola.	Kenneth, C.	Annual Review of Entomology. 9: 147 - 178		review	list of mite families that prey springtails pp. 152; sminthurids pp. 154
20	2001	Feeding preferences and gut contents of three panphytophagous oribatid mites.	Hubert, J. - Žilová, M. - Pekár, S.	European Journal of Soil Biology. 37 (3) : 197-208	Czech Republic	Feeding preference	In results pp. 199; in Krantz, G. W. & Walter D. E. (2009) pp. 467	Grassland
21	2010	Nutritional biology of oribatid mites from different microhabitats in the forest.	Smrž, J.	Trends in Acarology: Proceedings of the 12th International Congress. pp: 213 - 216	Czech Republic	Feeding preference and observation of gut contents and histology	in table 2 and table 3. pp. 215	Forest
23	1989	Species, guilds and funcional groups: Taxonomy and behavior in nematohagous arthropods. Walter & Ikononen '1989'	Walter, D. E. - Ikonen, E. K.	Journal of Nematology. 21 (3): 315 - 327	United States	Laboratory assay, observation of gut contents and pray choice experiment	In results pp. 318; table 1 pp. 319	Grassland
24	1970	Alimentary studies of seven common soil-inhabiting collembola of southern sweden.	Bödvarsson, H.	Entomologica Scandinavica. 1: 74-80	Southern Sweden	observation of gut contents	Table 5. pp. 78	Forest
25	1992	Are the morphometrics of chelicerae correlated with diet in mesostigmatid mites?	Buryn, R. - Brandl, R.	Experimental and Applied Acarology 14: 67-82	Germany	review and mouthpart morphology	Appendix pp. 79-82, from which the diet of the gamásids is inferred from the bibliography	Hedge
27	2012	Stable isotopes revisited: Their use and limits for oribatid mite trophic ecology	Maraun, M. - Erdmann, G. - Fischer, B. M. - Pollierer, M. M. - Norton, R. A. - Schneider, K. - Scheu, S.	Georg-August-Universität Göttingen. in Dissertation (Erdmann, G.), Community structure, trohic ecology and reproductive mode of oribatid mites (Oribatida, Acari) in forest ecosystems, pp. 20-36	Germany and Austria	stable isotope signature	in fig. 1 pp. 27	Forest
28	2016	Connecting taxonomy and ecology: Trophic niches of collembolans as related to taxonomic identity and life forms. Potapov '2016'	Potapov, A. A. - Semenina, E. E. - Korotkevich, A. Y. - Kuznetsova, N. A. - Tiunov, A. V.	Soil Biology and Biochemistry. 101: 20-31	Rusisa	stable isotope signature	The species listed in Table S1 were taken, guilds classified in discussion and table 4 and list of species within families of table 1	Forest
29	1998	Feeding habits and cheliceral size of oribatid mites in cool temperate forests in Japan	Kaneko, N.	Rev Ecol Biol Sol. 25: 353-363.	Japan	observation of gut contents - mouthpart morphology	Table 1. pp 356	Forest
30	1978	Feeding habits and spore dispersal of oribatid mites in the north american arctic.	Behan, V. M. - Hill, S. B.	Rev Ecol Biol Sol, 15(4), 497-516.	Canada	observation of gut contents	Table 1. pp 498	Landscape scale
31	1991	Food resources and diets of soil animals in a small area of Scots pine litter.	Ponge, J. F.	Geoderma, 49(1-2), 33-62.	France	observation of gut contents	in discussion	Forest
32	2006	Molecular detection of predation by soil micro-arthroods on nematodes.	Read, D. S. - Sheppard, S. K. - Bruford, M. W. - Glen, D. M. - Symondson, W. O. C.	Molecular Ecology, 15(7), 1963-1972.	United Kingdom	Molecular detection	in Fig 7	Agro - ecosystems
33	1988	Predation and mycophagy by endeostigmatid mites (Acariformes: Prostigmata)	Walter, D. E.	Experimental & applied acarology, 4(2), 159-166.	United States	observation of gut contents	in table 1 and discussion; in Krantz, G. W. & Walter D. E. (2009) pp. 471	Forest
34	1958	Studie on the food of collembola in a douglas fir plantation.	Poole, T. B.	In Proceedings of the zoological Society of London (Vol. 132, No. 1, pp. 71-82). Oxford, UK: Blackwell Publishing Ltd.	United Kingdom	observation in laboratory assay	Table 2 pp. 76; in Kenneth (1964) pp. 153	Forest
40	2005	Where are the decomposers? Uncovering the soil food web of a tropical montane rain forest in southern Ecuador using stable isotopes (15N). Illig, J. Langel, R. Norton, R. A. Scheu, S. Maraun, M. '2005'	Illig, J. - Langel, R. - Norton, R. A. - Scheu, S. - Maraun, M.	Journal of Tropical Ecology. 21(5): 589-593.	Ecuador	stable isotope signature	Guild description in pp, 590, Fig 1. pp 591	Forest
41	2000	Vertical distribution of Collembola (Hexapoda) and their food resources in organic horizons of beech forests.	Ponge, J. F.	Biology and fertility of soils, 32(6), 508-522.	Belgium	Gut content	Fig. 4 pp. 513	Forest
42	2004	Trophic niche differentiation in soil microarthropods (Oribatida, Acari): evidence from stable isotope ratios (15N/14N)	Schneider, K. - Migge, S. - Norton, R. A. - Scheu, S. - Langel, R. - Reineking, A. - Maraun, M.	Soil Biology and Biochemistry. 36(11): 1769-1774.	Germany	stable isotope signature	in Fig 2 pp. 1773; in Krantz, G. W. & Walter D. E. (2009) pp. 442	Forest
43	2015	Trophic niche differentiation and utilisation of food resources in collembolans based on complementary analyses of fatty acids and stable isotopes.	Ferlian, O. - Klarner, B. - Langeneckert, A. E. - Scheu, S.	Soil Biology and Biochemistry. 82: 28-35.	Germany	Fatty acid + stable isotope signature	in Tab 1 and discussion	Forest
44	2013	Trophic diversity and niche partitioning in a species rich preator guild - Natural variations in stable isotope ratios (13C/12C, 15N/14N) of mesostigmatid mites (Acari, Mesostigmata) from Central European beech forests.	Klarner, B. - Maraun, M. - Scheu, S.	Soil Biology and Biochemistry. 57: 327-333.	Germany	Isotopes	in Fig 1 pp. 321 and apendix 1	Forest
45	1987	Trophic beavior of "Mycophagous" microarthropods. Walter 1987	Walter, D. E.	Ecology. 68(1): 226-229.	United States	observation in laboratory assay	in table pp. 227	Grassland
47	1987	Dynamics and maintenance of collembolan community structure in a forest soil system.	Takeda, H.	Population Ecology, 29(2), 291-346.	Japan	mouth part	pp. 315, 316 (in Fig 9), 317	Forest
51	2014	Mucilaginous seeds an algal diets attract soil Collembola in preference tests	Buse, T. - Filser, J.	European journal of soil biology. 65: 1-6.	Silkeborg, Denmark.	feeding preference		Laboratory
52	1988	Nematophagy by soil arthropods from the shortgrass steppe, Chihuahuan desert and Rocky Mountains of the Central United States.	Walter, D. E.	Agriculture, ecosystems & environment, 24(1-3), 307-316.	United States	Feeding observation - laboratory assay	Table 2 and Table 3 pp. 311 - 314; in Krantz, G. W. & Walter D. E. (2009) pp. 140, 150	Grassland - Forest -Agroecosystem
53	1996	Biodiversity of soil microarthropods: the filtering of species.	Siepel, H.	Biodiversity and Conservation. 5: 251-260	Netherlands		pp. 263. Results: paragraphs 3-6.	Forest
54	2006	Do oribati mites live in enemy-free space? Evidence from feeding experiments with the predatory mite Pergamasus septentrionalis.	Peschel, K. - Norton, R. A. - Scheu, S. - Maraun, M.	Soil Biology and Biochemistry. 38(9): 2985-2989.	Germany	Feeding assay in laboratory	in Methodology	Forest
55	2011	Molecular detection of nematode predation and scavenging in oribatid mites: Laboratory and fiel experiments.	Heidemann, K. - Scheu, S. - Ruess, L. - Maraun, M.	Soil Biology and Biochemistry. 43(11): 2229-2236.	Germany	laboratory assay-observation of gut contents	in Results	Forest
56	1958	Notes on the feeding behaviour of some forest soil Acarina.	Wallwork, J. A.	Oikos. 9(2): 260-271.	United States	Feeding behaviour in laboratory assay	detailed descriptions by species; Table 1 pp. 262; in Krantz, G. W. & Walter D. E. (2009) pp. 471	Forest
57	2005	Oribatid mite (Acari, Oribatida) feeding on ectomycorrhizal fungi.	Schneider, K. - Renker, C. - Maraun, M.	Mycorrhiza, 16(1): 67-72.	Germany	feeding preference test in laboratory assay	in Metodology	Forest
59	2008	Responses of oribatid mites to tree girdling and nutrient addition in boreal coniferous forests	Remén, C. - Persson, T. - Finlay, R. - Ahlström, K.	Soil Biology and Biochemistry. 40(11): 2881-2890.	Sweden	Tree girdling	in discussion	Forest
61	1962	Soil oribatei. I. Feeding specificity among forest soil oribatei (Acarina)	Hartenstein, R.	Annals of the entomological society of America. 55(2): 202-206.	United States	observation of gut contents	in table 1	Forest
62	1975	Succession, diversity and trophc relationships of some soil animals in decomposing leaf litter.	Anderson, J. M.	The Journal of Animal Ecology. 44(2): 475-495.	United Kingdom	observation of gut contents	in Table 5 pp. 485	Forest
63	1972	The mouth-parts and feeding methods of Brachystomella parvula (Schaeffer) (Collembla: Brachystomellidae)	Adams, E. C. G. - Salmon, J. T.	Transactions of the Royal Entomological Society of London. 124(3): 269-286.	New Zeland	Observation of feeding behaviour	in Results pp. 272	Grassland
65	2004	Feeding habits of Collembla and their ecological niche	Castaño-Meneses, G. - Palacios-Vargas, J. G. - Cutz-Pool, L. Q.	Anales del Instituto de Biología. Serie Zoología, 75(1): 135-142.	Mexico	observation of gut contents	in Table 1	Forest - Agroecosystem
66	2003	Changes in species assemblages and diets of Collembola along a gradient of metal pollution	Gillet, S. - Ponge, J. F.	Applied soil ecology. 22(2): 127-138.	France	observation of gut contents	in Fig 2, pp 132 and results pp 133	Forest
67	2014	Detection of food in the gut content of Heteromus nitidus (Hexapoda: Collembola) by DNA/PCR-based molecular analysis.	Fiera, C.	North-Western Journal of Zoology, 10(1): 67-73	Germany	molecular analysis of intestinal contents	in results	Laboratory
68	1980	Nematode predation by oribatid mites (Acari Oribatida)	Rockett, C. L.	International Journal of Acarology. 6(3): 219-224.	United States	laboratory assay	in Table 1	Forest - Agroecosystem - Grassland
69	1966	Oribatid mites as predators of soil nematodes	Rockett, C. L. - Woodring, J. P.	Annals of the Entomological Society of America. 59(4): 669-671.	United States	laboratory assay	in text; in Krantz, G. W. & Walter D. E. (2009) pp. 472	Laboratory
72	2011	Generalist-feeding subterranean mites as potential biological control agents of immature corn rootworms	Prischmann, D. A. - Knutson, E. M. - Dashiell, K. E. - Lundgren, J. G.	Experimental and applied acarology. 55(3): 233-248.	United States	laboratory assay	in Metodology	agroecosystem
73	2019	Trophic structure of a tropical soil- and litter-dwelling oribatid mite community and consistency of trophic niches across biomes	Tsurikov, S. M., Ermilov, S. G., & Tiunov, A. V.	Experimental and Applied Acarology. 78(1): 29-48.	Vietnam	stable isotope signature	extracted from the mentions of oribatid species made in the discussion with the potential resources that are part of their guild	Forest
74	2006	Collembolan trophic preferences determined using fatty acid distributions and compound-specific stable carbon isotope values.	Chamberlain, P. M. - Bull, I. D. - Black, H. I. J. - Ineson, P. - Evershed, R. P.	Soil Biology and Biochemistry, 38(6), 1275-1281.	United Kingdom	Fatty acid and Carbon isotopes	of the main result expressed in the summary and discussion	Laboratory
75	2013	New trophic biomarkers for Collembola reared on algal diets.	Buse, T. - Ruess, L. - Filser, J.	Pedobiologia, 56(3): 153-159.	Germany	Fatty acid	of the abstrac	Laboratory
77	2006	Trophic shift of stable isotopes and fatty acids in Collembola on bacterial diets	Haubert, D. - Häggblom, M. M. - Langel, R. - Scheu, S. - Ruess, L.	Soil Biology and Biochemistry, 38(7): 2004-2007.	Germany	Fatty acid	Abstract	Laboratory
80	2005	Fatty acid composition and change in collembola fed differing diets: identification of trophic biomarkers	Chamberlain, P. M. - Bull, I. D. - Black, H. I. J. - Ineson, P. - Evershed, R. P.	Soil Biology and Biochemistry. 37(9): 1608-1624.	United Kingdom	Fatty acid	In methods	Laboratory
82	2014	Collembola feeding habits and niche specialization in agricultural grasslands of different composition.	Sechi, V. - D'Annibale, A. - Ambus, P. - Sárossy, Z., Krogh, P. H. - Eriksen, J. - Holmstrup, M.	Soil Biology and Biochemistry. 74: 31-38.	Denmark	Fatty acid and Carbon isotopes	in the method	Grassland - Agroecosystem
83	2009	Trophic structure and major trophic links in conventional versus organic farming systems as indicated by carbon stable isotope ratios of fatty acids	Haubert, D. - Birkhofer, K. - Fließbach, A. - Gehre, M. - Scheu, S. - Ruess, L.	Oikos 118(10): 1579-1589.	Sweden	Fatty acid and Carbon isotopes	In methods	agroecosystem
84	2011	Tracking collembola feeding strategies by the natural 13C signal of fatty acis in an arable soil with different fertilizer regimes.	Ngosong, C. - Raupp, J. - Richnow, H. H. - Ruess, L.	Pedobiologia. 54(4): 225-233.	Germany	Fatty acid and Carbon isotopes	In methods	agroecosystem
86	1976	Nematode-feeding mites and their feeding behaviour.	Muraoka, M. - Ishibashi, N.	Applied Entomology and Zoology, 11(1), 1-7.	Japan	laboratory assay	in Table 1	Forest
87	2009	Compartmenttalization of the soil animal food web as indicated by dual analysis of stable isotope ratios (15N/14N and 13C/12C).	Pollierer, M. M. - Langel, R. - Scheu, S. - Maraun, M.	Soil Biology and Biochemistry, 41(6): 1221-1226.	Switzerland	stable isotope signature	in results and Fig 1	Forest
88	2014	Application of stable isotopes and lipid analysis to understand trophic interactions in springtails. Fiera 2014	Fiera, C.	North-Western Journal of Zoology, 10(2): 227 - 235	Rumania	Fatty acid	in results	Forest
89	2010	Community structure, trophic position and reroductive mode of soil and bark-living oribatid mites in an alpine grassland ecosystem.	Fischer, B. M. - Schatz, H. - Maraun, M.	Experimental and applied acarology. 52(3): 221-237.	Austria	stable isotope signature	in results	Grassland-Forest
90	2020	Variation in trophic niches of oribatid mites in temperate forest ecosystems as indicated by neutral lipid fatty acid patterns.	Fischer, B. M. - Schatz, H. - Maraun, M.	Experimental and applied acarology. 52(3): 221-237.	Germany	Fatty acid	in results	Forest
91	1983	Verbreitung und Bedeutung von Raubmilben des Cohors Gamasina als Antagonisten von Nematoden.	Karg, W.	Pedobiologia 25 (6): 419-432		laboratory assay	in Koehler (1997) pp 109; in Buryn and Brandl 1992
92	1972	Some observations on predatory action of mites on nematodes.	Bund, C.F. van de	Zeszyty Probl Postepow Nauk Roln. 129: 103-110	Poland	laboratory assay	in Koehler (1997) pp 111
93	2002	Selective feeding of collembolan species Tomocerus longicornis (Müll.) and Orchesella cincta (L.) on moss inhabiting fungi.	Varga, J. - Naár, Z. - Dobolyi, C.	Pedobiologia, 46 (6): 526 - 538	Hungary	observation of gut contents		Mountain region
94	1997	Development, feeding and reproduction of the predatory mite, Hypoaspis miles (Acari: Mesostigmata: Laelapidae) on different types of prey.	Ali, O. - Brennan, P.	Systematic and Applied Acarology 2 (1): 81-88		laboratory assay, observation		Laboratory
95	2000	Observations on the feeding behaviour of Hypoaspis miles (Mesostigmata: Laelapidae).	Ali, O. - Brennan, P.	Systematic and Applied Acarology 5 (1): 41-43		laboratory assay, observation of behaviour		Laboratory
96	1989	Feeding, development and reproduction of the predatory mite, Hypoaspis vacua on various kinds of food substances (Acari: Laelapidae).	Abou-Awad, B. A. - Nasr, A. K. - Gomaa, E. A. - Abou-Elela, M. M.	International Journal of Tropical Insect Science. 10(4): 503–506.		laboratory assay, observation		Laboratory
97	2009	Observations on the Biology of Pergamasus crassipes (L.), a Predaceous Gamasid Mite Inhabiting Forest Soils in Bavaria (Acarina: Mesostigmata: Parasitidae).	Elbadry, E. A.	Zeitschrift Für Angewandte Entomologie, 71(1-4), 296–303.	Germany	laboratory assay		Forest
98	2013	Effect of Different food on development, reproduction, and survival of Uroobovilla Krantzi (ACARINA: UROPODIDAE).	Mostfa, A.M. - Abdel-Rahman A. A. - Yassin, E. M. A. - Saber R. H.	Egypt. J. Agric. Res., 91 (3) 913-923	Egypt	laboratory assay		Laboratory
99	2019	Prey-specific experience affects prey preference and time to kill in the soil predatory mite Gaeolaelaps aculeifer Canestrini.	Jensen, K. - Toft, S. - Sørensen, J. G. - Sigsgaard, L. - Kristensen, T. N. - Overgaard, J. - Holmstrup, M.	Biological Control. 139: 104076.		laboratory assay		Laboratory
100	1963	Vergleichende Untersuchungen zur Anatomie und Funktionsmorphologie der stechend-saugenden Mundwerkzeuge der Collembolen.	Wolter H.	Zool. Jb., Anat. 81: 27–100.		mouthpart morphology	in Rusek J. 1988 pp. 1211
102	1985	Preference and feeding speciality of Tetrodontophora bielanensis (Collembola, Insecta) under laboratory conditions.	Matic, R. - Koledin, D.	Rev. Ecol. Biol. Sol 22, 121 - 129.		laboratory assay - test preference	in Rusek J. 1988 pp. 1211
103	1972	Mites of the genus Ledermuelleria (Prostigmata: Stigmaeidae) associated with mosses in Canada.	Gerson, U.	Acarologia, 13(2), 319-343.	Canada	Observation	in Dindal (1990) Chap 21 pp 668
104	1963	Feeding habits in the genus Balaustium (Acarina, Erythraeidae), with special reference to attacks on man.	Newell, I. M.	J. Parasitol. 49(3) :498 - 502.		Feeding behaviour in laboratory assay	in Dindal (1990) Chap 21 pp 668	agroecosystem
105	1987	Belowground arthropods of semiarid grasslands.	Walter, W. E.	Integrated Pest Management on Rangeland: A Shortgrass Prairie Perspective. J. L. Capinera, (ed.). pp. 271-290 Westview Press, Boulder, Colo.	United States	Observation of behaviour	in Table 9.1, 9.2, 9.3; in Dindal (1990) Chap 21 pp 668	Grassland
108	1983	Feeding attributes of four species of Collembola in a pine forest soil.	Takeda, H. - Ichimura, T.	Pedobiologia 25: 373-381.			in Faber 1991 pp. 112, 113	Forest
109	1978	Gut content analysis of the collembolan Bourletiella hortensis (Fitch) from a forest nursery.	Marshall, V. G:	Revue d'Ecologie et de Biologie du Sol (France) 15(2): 243 - 250		Gut content		Forest
110	1979	Feeding studies on the collembolan Cryptopygus antarcticus Willem at Signy Island, South Orkney Islands.	Broady, P.A.	Brit. Ant. Surv. Bull. 48: 37-46.	Antarctica	Gut content and observation of feeding behaviour
111	1992	Effect of grazing by Sinella curviseta (Collembola) on Fusarium oxysporum f. sp. cucumerinum causing cucumber disease.	Nakamura, Y. - Matsuzaki, I. - Itakura, J.	Pedobiologia 36:168-171.
113	1969	Preliminary observations on the food preference of certain Collembola (Insecta).	Singh, S.B.	Rev. Ecol. Biol. Sol 6: 461-467.		observation of the food preference
114	1971	Acari (Acarina), Milben. Unterordnung Anactinochaeta (Parasitiformes). Die freilebenden Gamasina (Gamasides), Raubemilben.	Karg, W.	Die Tierwelt Deutschland, 59: 1-475.		Observation	in Siepel h. (1996); in Heidemann et al. (2014) pp. 55; in Buryn and Brandl 1992.
115	1988	Guilds or functional groups? An analysis of predatory arthropods from a shortgrass steppe soil.	Walter, D. E. - Hunt, H. W. - Elliott, E. T.	Pedobiologia. 31: 247-260			;in Siepel h. (1996); in Walter & Ikonen 1989 pp. 318	Steppe
117	1987	Fungi as constituents of gut contents in Sminthuridae and Dicyrtomidae (Collembola)	Nadtochiy, S. E.	In soil Fauna and soil Fertility (B.R. Striganova, ed) pp. 692–696, Moscow.		Gut content	in Rusek, J. (1998)
118	1986	Dendrolaelaps sayedi, a new digamasellid mite (Acari: Gamasida) from Egypt, with notes on its biology.	Hassan, M. F. - Afifi, A. M. - Nawar, M. S.	Bulletin e la Societe Entomologique d'Egypte. 66(3): 227-235	Egypt	laboratory assay	Abstract
119	1972	Gamasides Chiliens (Arachnides) II, Revision de la famille lchthyosromarogasreridae Scllnick 1953 (Uropodellidae Camin 1955).	Athias - Henriot, C.	Arq. Zool. Sao Paulo 22: 113 - 119	Chile	observacion	in Krantz, G. W. & Walter D. E. (2009) pp. 65, 127
121	1976	The mites of stored food and houses.	Hughes, A. M.	2d ed. Min. Agr. Fish. Food Tech. Bull. 9. London: H. M. Stationery Office.			in Krantz, G. W. & Walter D. E. (2009) pp. 65	Agroecosystem
122	1979	Les Acaridae (Acari, Astigmata) d' horizonts horizons hemiedaphiques dans trente forers decidues de Belgique.	Fain, A. - G. Wauthy.	Bull. Ann. Soc. Roy. Belg. Entomol. 115:169-82	Belgium	observation	in Krantz, G. W. & Walter D. E. (2009) pp. 65	Forest
123	1965	The biology of five new species of oribatids from Louisiana.	Woodring, J. P.	Acarologia, 7(3), 564-576.	United States	observation	in Krantz, G. W. & Walter D. E. (2009) pp. 66
124	1961	The terrestrial Acari of the British Isles: An introduction to their morphology, biology, and classification.Vol. 1, Introduction and biology.	Evans, G. 0. - Sheals, J. G. - MacFarlane, D.	London: British Museum (Natural History).	United Kingdom		in Krantz, G. W. & Walter D. E. (2009) pp. 66, 446
126	1967	Ecological notes on free-living mite in North Victoria Land	Gressitt, J. L. - Shoup, J.	Entomology of Antartica. LLano, G. A. (Ed.). Antarcic Research Series Vol. 10. pp. 307 - 320	Antarctica	observation in laboratory assay	in Table 1;in Krantz, G. W. & Walter D. E. (2009) pp. 66; in Walter 1988 pp. 159
127	1982	Feeding biology of free-living acari at Signy Island, South Orkney Islands	Goddard, D. G.	British Antarctic Survey Bulletin. 51: 290-293.	Antarctica	observation in laboratory assay	in Krantz, G. W. & Walter D. E. (2009) pp. 66, 67
128	1993	A synonymic catalogue of the Acari from Antarctica, the sub-Antarctic Islands and the Southern Ocean.	Pugh, P. J. A.	Journal of Natural History, 27(2), 323-421.	Antarctica	observation of feeding behavior in laboratory	in Krantz, G. W. & Walter D. E. (2009) pp. 66
129	1997	Ernaehrungs-und fortpflanzungsbiologische studien an der milbenfamilie Nanorchestidae (Acari, Trombidiformes).	Schuster, R. - Schuster, I. J.	Zoologischer Anzeiger 199: 89-94			in Krantz, G. W. & Walter D. E. (2009) pp. 66
131	1991	Moss mites (Oribatida, Acari) in mosses from some Danish spring areas.	Gjelstrup, P. - Hansen, P. - Warncke, E.	Natura Jutlandica, Aarhus. 23(3): 33-44.	Denmark	observation	in Krantz, G. W. & Walter D. E. (2009) pp. 67
132	1996	Edaphic oribatid mites (Cryptostigmata: Acarina) associated with an aquatic moss on sub-Antarctic South Georgia.	Pugh, P. J. A.	Pedobiologia, 40 (2). 113-117.	Antarctica	observation	in Krantz, G. W. & Walter D. E. (2009) pp. 67
134	1995	Candidate natural enemies for control of Rhizoglyphus robini Claparede (Acari: Astigmata) in lily bulbs: exploration in the field and prey-selection in the laboratory.	Lesna, I. - Sabelis, M. W. - Bolland, H. R. - Conijn, C. G. M.	Experimental & applied acarology, 19(11), 655-669.	Netherlands	ensayo de laboratorio test de preferencia	in Krantz, G. W. & Walter D. E. (2009) pp. 67	Agroecosystem
136	1983	Studies on Lasioseius scapulatus, a mesostigmatid mite predaceous on nematodes.	Imbriani, I. - Mankau, R.	Journal of Nematology, 15(4), 523 - 528		Laboratory assay	in Krantz, G. W. & Walter D. E. (2009) pp. 67	Agroecosystem
137	1971	Feeding by Caeculid Mites on Fungus Demonstrated with Radioactive Tracers	Crossley, D. A. - Merchant, V. A.	Annals of the Entomological Society of America. 64(4): 760 - 762	United States	laboratory assay	in Krantz, G. W. & Walter D. E. (2009) pp. 67	Rocks
138	1986	Consumption of nematodes by fungivorous mites, Tyrophagus spp.(Acarina: Astigmata: Acaridae).	Walter, D. E. - Hudgens, R. A. - Freckman, D. W.	Oecologia, 70(3), 357-361.	United States	laboratory assay	in Krantz, G. W. & Walter D. E. (2009) pp. 67	Grassland
140	1977	Pflanzenparasitische Nematoden als Beute der Wurzelmilbe Rhizoglyphus echinopus (Acarina, Tyroglyphidae).	Sturhan, D. - Hampel, G.	Anzeiger für Schädlingskunde, Pflanzenschutz, Umweltschutz, 50(8): 115-118.		laboratory assay	in Krantz, G. W. & Walter D. E. (2009) pp. 67	Agroecosystem
143	1997	Heatherellidae — a new family of Mesostigmata (Acari: Parasitiformes) based on two new species from rainforest litter in Australia.	Walter, D. E.	International Journal of Acarology, 23(3): 167–175.	Australia	observation	in Krantz, G. W. & Walter D. E. (2009) pp. 68	Forest
144	1988	An ecological study of Janetiella pyriformis (Berlese, 1920), a phoretic Uropodina from decomposing organic matter (Acari: Anactinotrichida)	Athias-Binche, F. - Habersaat, U.	Mitteilungen der Schweizerischen Entomologischen Gesellschaft, 61(3-4): 377-390.			in Krantz, G. W. & Walter D. E. (2009) pp. 135	Agroecosystem
145	1990	Interactions between nematodes and predatory mites in raw humus soil: a microcosm experiment.	Martikainen, E., & Huhta, V.	Revue d'Ecologie et de Biologie du Sol. 27(1): 13-20.		Preference test, laboratory assay	in Krantz, G. W. & Walter D. E. (2009) pp. 140
146	1961	Ökologische Untersuchungen von edaphischen Gamasiden (Acarina, Parasitiformes).	Karg, W.	Pedobiologia. 1: 53-74.			in Krantz, G. W. & Walter D. E. (2009) pp. 143
147	1965	Systematics and biology of the genus Veigaia (Acarina: Mesostigmata) from Maryland.	Hurlbutt, H. W.	Acarologia, 7(4), 598-623.	United States	laboratory assay	in Krantz, G. W. & Walter D. E. (2009) pp. 143
148	1987	Feeding tests of grassland soil-inhabiting gamasine predators.	Sardar, M. A. - Murphy, P. W.	Acarologia, 28(2): 117-121.	United Kingdom	laboratory assay feeding test	in Table 1 pp 119; in Krantz, G. W. & Walter D. E. (2009) pp. 144; in Buryn and Brandl 1992	Grassland
150	1966	Zagadnienie drapieznictwa roztoczy (Acarina) na jajach korników (Scolytidae, Coleoptera.	Kiełczewski, B. - Bałazy, S.	Ekologia Polska. 12: 161-163.		obs	in Krantz, G. W. & Walter D. E. (2009) pp. 144
152	1953	Milben und fadenwürmer als symphoristen und parasiten des buchdruckers.	Hirschmann, W. - Rühm, W.	Mikrokosmos. 43: 7-10.			in Krantz, G. W. & Walter D. E. (2009) pp. 144
153	1974	Rhodacaridae (Acari: Mesostigmata) from near Adelaide. Australia. 3. Behaviour and development.	Lee, D. C.	Acarologia, 16(1): 21-44	Australia	Feeding behavior observation in the laboratory	in pp. 27; in Krantz, G. W. & Walter D. E. (2009) pp. 145	Forest
154	1980	Taxonomic and ecological studies in the family Parholaspidae (Acari, Mesostigmata) from Japan.	Ishikawa, K.	Bull. Natl. Sci. Mus. 6: 1 - 25			in Krantz, G. W. & Walter D. E. (2009) pp. 146
156	1975	Notes on the biology of Arctoseius cetratus (Sellnick)(Mesostigmata: Ascidae).	Binns, E. S.	Acarologia, 16(4): 577-582.		Laboratory assay	in Krantz, G. W. & Walter D. E. (2009) pp. 140; in Buryn and Brandl 1992	Agroecosystem
158	1998	Revision of the Australian Ascidae (Acarina: Mesostigmata).	Halliday, R. B. - Walter, D. E. - Lindquist, E. E.	Invertebrate Systematics. 12(1): 1-54.	Australia	laboratory conditions	in Krantz, G. W. & Walter D. E. (2009) pp. 150	Forest
159	1987	Life history trophic behaviour and descriptions of Gamaselloides vermivorax n. sp. (Mesostigmata: Ascidae) a predator of nematodes and arthropods in semiarid grassland soils	Walter, D. E.	Can. J. Zool. 65: 1689 - 1695	United States	laboratory conditions	in Krantz, G. W. & Walter D. E. (2009) pp. 150	Grassland
160	1986	Notes on the biology and feeding habits of. Protogamasellus minutus	Afifi, A. M. - Hassan, M. F. - Nawar, M. S.	Bull. Soc. Entomol. Egypt. 66: 251-259		Feeding behaviour in laboratory assay	in Krantz, G. W. & Walter D. E. (2009) pp. 150
162	1989	Life history and behavior of mites in the genus Lasioseius (Acari: Mesostigmata: Ascidae) from grassland soils in Colorado, with taxonomic notes and description of a new species.	Walter, D. E. - Lindquist, E. E.	Canadian Journal of Zoology, 67(11), 2797-2813.	United States	Observation	in Krantz, G. W. & Walter D. E. (2009) pp. 150, 153	Grassland
163	1963	A study of the biology of two species of Podocinidae (Acarina: Mesostigmata)	Wong, C. L.	Doctoral dissertation. Univ. Kans. Sci. Bull. 68: 575-600		Laboratory assay	in Krantz, G. W. & Walter D. E. (2009) pp. 152
164	1979	Functional morphology of the gnathosoma of some liquid and solid feeders in the Trombidiformes, Crytostigmata and Astigmata (Acarina).	Theron, P. D.	In Proceedings of the 4th International Congress of Acarology, Saalfelden (Austria)/ed Edward Piffl. Budapest, Akademiai Kiado		mouth parts analysis	in Krantz, G. W. & Walter D. E. (2009) pp. 233
165	1980	Morphological investigations of European Nicoletiellidae (Acari, Trombidiformes).	Vistorin, H. E.	Acarologia, 21(3-4): 367-383.		Observations	in Krantz, G. W. & Walter D. E. (2009) pp. 236
166	1974	The introduction of Bdellodes lapidaria (Acari: Bdellidae) from Australia into South Africa for the biological control of Sminthurus viridis (Collembola).	Wallace, M. M. H. - Walters, M. C.	Australian Journal of Zoology, 22(4), 505-517.	South Africa		in Krantz, G. W. & Walter D. E. (2009) pp. 237
168	1944	The grasshopper mite: Eutrombidium (Hermann) an important enemy of grasshoppers	Severin, H. C.	Tech. Bull. Agr. Exp. Sta. S. D. St. Coll. 3. Brookings			in Krantz, G. W. & Walter D. E. (2009) pp. 279	Agroecosystem
169	1998	Selection of microfungal food by six oribatid mite species (Oribatida, Acari) from two different beech forests.	Maraun, M. - Migge, S. - Schaefer, M. - Scheu, S.	Pedobiologia. 12: 434-463	Germany	Feeding preference	in Krantz, G. W. & Walter D. E. (2009) pp. 442	Forest
170	1972	Studies on the oribatid mites of a Danish beech wood soil. I. Nutritional biology.	Luxton, M.	Pedobiologia. 42(3): 232-240.	Denmark		in Krantz, G. W. & Walter D. E. (2009) pp. 442, 461	Forest
171	1951	Zur ökologie der oribatiden in kalksteinböden	Riha, G.	Zool. jb. syst. 80: 408-405			in Krantz, G. W. & Walter D. E. (2009) pp. 442	Grassland
172	1960	Über die Ökologie und Verbreitung von Bodenmilben (Oribatei) am Alpen-Ostrand, insbesondere in der Steiermark.	Schuster, R.	Mitteilungen des Naturwissenschaftlichen Vereines für Steiermark, 90: 132-149	Austria		in Krantz, G. W. & Walter D. E. (2009) pp. 442	Forest
173	1989	Microarthropods in decaying wood from temperate coniferous and deciduous forests.	Seastedt, T. R. - Reddy, M. V. - Cline, S. P.	Pedobiologia. 33(2): 69-77.			in Krantz, G. W. & Walter D. E. (2009) pp. 447	Forest
174	1987	Quantitative aspects of the feeding activity of some oribatid mites (Oribatida, Acari) in an alpine meadow ecosystem.	Reutimann, P.	Pedobiologia 30: 425-433	Austria		in Krantz, G. W. & Walter D. E. (2009) pp. 449	Grassland
175	1962	Soil Oribatei V. Investigations on Platynothrus peltifer (Acarina: Camisiidae).	Hartenstein, R.	Annals of the Entomological Society of America 55(6): 709-713.	Ireland	observation	in Krantz, G. W. & Walter D. E. (2009) pp. 450; in Faber 1991 pp. 112 - 113	Forest
176	1990	Niche relationships between two panphytophagous soil mites, Nothrus silvestris Nicolet (Acari, Oribatida, Nothridae) and Platynothrus peltifer (Koch)(Acari, Oribatida, Camisiidae).	Siepel, H.	Biology and Fertility of Soils, 9(2): 139-144.	Netherland	enzymes	in Krantz, G. W. & Walter D. E. (2009) pp. 450	Grassland
179	1992	Die Oribatiden-Gemeinschaften (Acari) der verschiedenen Habitate eines Buchenwaldes.	Wunderle, I.	Carolinea, 50(79), 144.	Germany	Laboratory observations	in Krantz, G. W. & Walter D. E. (2009) pp. 455, 469, 472	Forest
180	1956	Zur biologie einiger Belbiden (Oribatei: Moosmilben) und zur funktion ihter pseudostigmatischen organe	Pauly, F.	Zool. Jb. Syst. 84: 275 - 328		mouth parts analysis	in Krantz, G. W. & Walter D. E. (2009) pp. 455
181	1956	Der Anteil der Oribatiden an den Zersetzungsvorgängen im boden.	Schuster, R	Zeitschrift für Morphologie und Ökologie der Tiere, 45(1), 1-33.			in Krantz, G. W. & Walter D. E. (2009) pp. 458; in Faber 1991 pp. 112 - 113	Forest
182	1951	Étude sur les Zetorchestidae (Acariens, Oribates)	Grandjean, F.	Mem. Mus. Nat. Hist. Natur. Paris. (n. s.) sér. A. Zool. 4: 1 - 50			in Krantz, G. W. & Walter D. E. (2009) pp. 458
183	1999	Mite communities of two epiphytic lichen species (Hypogymnia physodes and Parmelia sulcata) in the Czech Republic.	Smrz, J. - Kocourková, J.	Pedobiologia, 43(5), 385-390.	Czech Republic	Laboratory observation	in Krantz, G. W. & Walter D. E. (2009) pp. 467
186	1989	Oribatid mites (Acari: Cryptostigmata) associated with Pineapple (Aanas comosus) root at Kalyani, West Bengal, India.	Sanyal, A. K. - Das, T. K.	Environment & Ecology, 7(4), 971-972.	India		in Krantz, G. W. & Walter D. E. (2009) pp. 470	Agroecosystem
187	1986	Two new species of oribatid mites of economic importance from China (Acari: Oribatida).	Lan, W. - Xin, J. L. - Aoki, J. I.	In Proceedings of the Japanese Society of Systematic Zoology (Vol. 34, pp. 27-31). The Japanese Society of Systematic Zoology.	China		in Krantz, G. W. & Walter D. E. (2009) pp. 470
188	1976	Fungal feeding of Oribatid mites (Acari: Cryptostigmata) in an aspen woodland soil.	Mitchell, M. J. - Parkinson, D.	Ecology, 57(2), 302-312.			in Krantz, G. W. & Walter D. E. (2009) pp. 471; in Faber 1991 pp. 112 - 113	Forest
190	1995	Food preference and effects of food type on the life history of some soil Collembola.	Chen, B. - Snider R. J. - Snider, R. M.	Pedobiologia, 39: 496-505.	Canada	Food preference	in Chahartaghi et al. 2005. pp. 1723
192	1924	The Food of Collembola	Macnamara, C.	The Canadian Entomologist. 56(5): 99-105		review	; in Kenneth (1964) pp. 153
193	1985	Aspects of the biology and systematics of soil arachnids, particularly saprophagous and mycophagous mites.	Norton, R. A.	Quaestiones Entomologicae, 21, 523-541.			in Walter 1988 pp. 160
194	1976	New species of the genus Terpnacarus Grandjean (Acari: Terpnacaridae) with notes on the biology of one species.	Theron, P. D.	Journal of the Entomological Society of Southern Africa, 39(1), 131-141.		Observation	in Walter 1988 pp. 160
195	1932	Symphypleona of Australia.	Womersley, H.	Counc. Sci. Industr. Res. Austr. 34.	Australia		in Poole B. T. pp 72
196	1949	Biologische Beobachtungen an humusbildenden bodentieren insbesondere an Collembolen	Schaller, F.	Zool. Jb. Abt. Syst. 78: 506-525			in Poole B. T. pp 72
197	1957	A Culture Method for Soil Meiofauna and Its Application To the Study of Nematode Predators 1.	Murphy, P. W., & Doncaster, C. C	Nematologica, 2(3), 202-214.		laboratory assay	in Poole B. T. pp 72
198	1988	Alimentary studies on the Collembolan Paratullbergia callipygos using transmission electron microscopy	Saur, É. - Ponge, JF.	Pedobiologia. 31(5-6): 355-379.		gut content
199	1981	Succession, diversity and feeding habits of microarthropods in decomposing birch leaves.	Hágvar, S. - Kjondal, B. R.	Pedobiologia, 22, 385-408	United States	laboratory assay	in Faber 1991 pp. 112 - 113	Forest
201	1977	Feeding preferences for certain litter fungi by Onychiurus subtenuis (Collembola).	Visser, S., & Whittaker, J. B.	Oikos. 29: 320-325.	Canada	Feeding preference	in Faber 1991 pp. 112 - 113	Forest
202	1983	Food and habitat specialization in coexisting springtails (Collembola, Entomobryidae).	Vegter, J. J., & JJ, V.	Pedobiologia 25: 253-262		Observation	in Faber 1991 pp. 112 - 113
203	1976	Seasonal and microstratal dietary research on Tomocerus (Collembola) in two forested ecosystems of eastern North California. -	Knight, C. B.	Rev. Ecol. Biol. Sol 13: 595- 610.	United States	Feeding behaviour in laboratory assay	in Faber 1991 pp. 112 - 113	Forest
205	1988	Etude ecologique d'un humus forestier par l'observation d'un petit volume. III. La couche F, d'un moder sous Pinus sylvestris. -	Ponge, J. F.	Pedobiologia 31: 1-64.		Observation	in Faber 1991 pp. 112 - 113	Forest
206	1985	Interactions between soil micro-arthropods and endomycorrhizal associations of higher plants.	Finlay, R. D.	In: Fitter, A. H., Atkinson, D., Read, D. J. and Usher, M. B. (eds), Ecological interactions in soil. Blackwell, Oxford, pp. 319-331.			in Faber 1991 pp. 112 - 113
207	1979	Interactions of Collembola and microflora of cotton rhizosphere.	Wiggins, E. A. - Curl, E. A.	Phytopathology 69: 244-249.			in Faber 1991 pp. 112 - 113	Agroecosystem
208	1980	Untersuchungen zur Nahrungswahl von Onychiurus fimatus Gisin, einem Aufgangsschddling der Zuckerrube. -	Ulber, B.	Z. angew. Ent. 90: 333-346.	Germany	laboratory assay	in Faber 1991 pp. 112 - 113	Agroecosystem - Laboratory
209	1985	Grazing preferences of Onychiurus armatus (Insecta: Collembola) for mycorrhizal and saprophytic fungi in pine plantations.	Shaw PJA	In: Fitter AH (ed) Microbial interactions in soil. Blackwell, Oxford, pp 333 – 337		feeding choice experiment	in Schneider, K. et al 2005 pp. 68	Forest
210	1994	The feeding preference of mycophagous Collembola varies with the ectomycorrhizal symbiont.	Hiol Hiol F - Dixon RK - Curl EA	Mycorrhiza 5:99 – 103	United States	feeding choice experiment	in Schneider, K. et al 2005 pp. 68	Agroecosystem
211	1971	Interactions between a springtail, Hypogastrura tullbergi, and soil-borne fungi.	Mills JT - Sinha RN	J Econ Entomol 64:398 – 401	Canada	feeding choice experiment	in Schneider, K. et al 2005 pp. 70	Agroecosystem
213	1972	Life cycle studies of some antarctic mites and description of a new species, Protereunetes paulinae (Acari: Eupodiae)	Gless, E. E.	Antartic Terrestrial Biology. LLano, G. A. (Ed.). Antarcic Research Series Vol. 20. pp. 289 - 306	Antarctica	Laboratory observations	in description on the biology
215	2016	Biological studies of Laelpid predacious mites, Androlaelaps casalis, Berlese and Laelaps astronomicus Koch on two food types under three temperatures degrees	Mustafa, A. M. - Shalaby, F. F. - Yassin, E. M. A. - Khalil, A. M. - Eissa, Y. A. E. - Shahata, F. E.	Menoufia J. Plant Prot. 1: 111 - 119	Egypt	laboratory assay , feeding for charasteristics of biology	in Metodology	Laboratory
217	1962	Räuberische Milben im Boden.	Karg, W.	Wittenberg Lutherstadt, Wittenberg, p 64			in Bowmann 2021 pp. 4
218	1984	Terrestrial microbiology, invertebrates and ecosystems.	Block, W.	In: Laws RM (ed) Antarct Ecol, vol 1. Academic Press, Sydney, pp 163–236	Antarctica		in Bowmann 2021 pp. 4
225	1967	Notes on macrochelids associated with manure and coprid beetles in Israel. II. Three new species of the Macrocheles pisentii complex, with notes on their biology.	Costa, M	Acarologia 9:304–329	Israel		in de Azevedo et al. 2015 pp. 110	Agroecosystem
233	2021	Oribatid mite communities in mountain scree: stable isotopes (15N, 13C) reveal three trophic levels of exclusively sexual species	Nae, I - Nae, A. Scheu, S - Maraun, M.	Experimental and Applied Acarology (2021) 83:375–386	Romania	Isotopes	in Fig 2	Rocks
238	1988	Algunas observaciones sobre el comportamiento de los ácaros opilioacáridos (Acarida: Notostigmata)	Vásquez, M. M. - Palacios - Vargas, J. G.	Rev. Nica. Ent. 6: 1 - 6	Nicaragua	Observación de comportamiento	in Results	Forest
240	2004	Food selection and internal processing in Archegozetes longisetosus	Smrz, J. - Norton, R. A.	Pedobiologia. 48: 111 - 120		Preference assay in the laboratory	in Metodology	Laboratory
242	2010	Struktura společenstva půdních roztočů a potravní biologie dominantních druhů v lokalitě Rendez‐Vous (Valtice)	Režňáková, R.	Univerzita Karlova v Praze - Přírodovědecká fakulta - katedra zoologie	Czech Republic	Gut content	in pp. 56
243	2013	Trophic ecology of mesostigmatan and oribatid mites in harvested and control coniferous and deciduous stands of the boreal mixedwood forest determined using 15N stable isotopes	Díaz-Aguilar, I. Quideau, S. .	Soil Biology & Biochemistry 67: 147 - 154	Canada	Nitrogen isotope study	in discussion
244	2003	Functional role of Collembola in successional coastal temperate forest on Vancouver island, Canada	Addison, J.A. - Trofymow, J. A. - Marshall, V. G.	Applied Soil Ecology 24: 247- 261	Canada	Gut content	in table 2
245	1998	Feeding preferences of collembolan Onychiurus sinensis for fungi colonizing holm oak litter (Quercus rotundifolia Lam.)	Sadaka-Laulan, N. - Ponge, JF. - Roquebert, MF. - Bury, E. Boumezzough, A.	Eur. J. Soil Biol. 34(4): 179- 188	Morocco	feeding preference	in Metodology
246	2005	Species assemblages and diets of Collembola in the organic matter accumulated over an old tar deposit	Gillet, S. - Ponge, J. F.	European Journal of Soil Biology 41: 39-44	France	Gut content	in Fig 1
247	1988	Arthropod predation in an antarctic terrestrial community	Lister, A. - Block, W. - Usher, M. B.	Journal of Animal Ecology 57: 957 - 971	Antarctica	Electroforesis analysis	in Metodology
248	1966	Biological investigations on a new species of Ceratozetes and of Pergalumna (Acarina: Cryptostigmata)	Rockett, C. L. - Woodring J. P.	Acarologia, 8(3), 511-520.	United States	Feeding behavior assays in the laboratory	in seccion Nutrition
249	1972	Observations on oribatid mites in laboratory cultures	Shereef G. M.	Acarologia 38(4): 357 - 360		Feeding behavior assays in the laboratory
250	1998	Biological aspects and feeding behaviour of the predacious soil mite Nanteria hyotrichus (Uropodina: Uropodidae)	El-Banhawy, E. M. - El-Borolossy, M. A. - El-Sawaf, B. M. - Afia, S. I.	Acarologia 14(2): 281-292	Egypt	Laborary assay feeding behaviour
251	2007	Predation in suspended and forest floor soils: observations on australian mesostigmatic mites	Beaulieu, F. - Walter, D. E.	Acarologia 67:43 -54	Australia	Laborary assay feeding behaviour	in Table 1	Forest
252	1993	The diet and food preferences of Onychiurus procampatus (Collembola) from upland grassland soils	Bardgett, R. D. - Whittaker, J. B. - Frankland, J. C.	Biol. Fertil. Soils 16: 296 - 298	United States	gut content and feeding preferences		Grassland
253	1996	Analysis of gut contents of Gomphiocephalus hodgsoni Carpenter (Collembola: Hypogastruridae) at Cape Geology, Antarctica	Davidson, M.M - Broady, P. A.	Polar Biol. 16: 463 - 467	Antarctica	gut content	in Table 1
254	1982	Study on feeding style and eating habits of Collembola	Takeda, H.	Edaphologia. 26: 69-80 (Facultad de Agricultura y Agrimensura de la Universidad Nacional de Tokio)	Japan	gut content	in Table 1	Forest
255	1983	Interactions between social and feeding behaviour in Sinella coeca(Collembola)	Tosi, L. - Sartini, M.	Boll. Zool. 50: 189 - 195		Preference assay in the laboratory	In methodology	Laboratory
256	2014	Free-living nematodes as prey for higher trophic levels of forest soil food web	Heidemann, K. - Hennies, A. - Schakowske, J. - Blumenberg, L. - Ruess, L. Scheu, S. Maraun, M.	Oikos 123: 1199 - 1211	Germany	Gut contents moilecular analyses	Discussion	Forest
258	1998	Feeding behaviour and phylogeny: observations on early derivative acari	Walter, D. E. - Proctor, H. C.	Experimental & Applied Acarology. 22: 39 - 50	Australia	Feeding behaviour in laboratory assay
259	2007	Zoophagy in Collembola	Chernova, N. M. - Bokova, A. I. Varshav, E. V. Goloshchapova, N. P. - Savenkova, Y.	Entomological Review. 87(7): 799-811		Preference assay in the laboratory	Results	Laboratory
260	1982	A study on the feeding habits and gnathal appendages in oribatid mites (Acarina: Cryptostigmata)	Xavier, A. - Haq, M.A.	Zoos’ Print Journal. 22(5): 2671 - 2674	India	gut content and microscopy of mout parth	Table 1
261	2013	A review of the ecology and distribution of protoribates (oribatida, oripodoidea, Haplozetidae) in Alberta, Canada, with the description of a new species	Walter, D.E. - S. Latonas	Zootaxa 3620(3): 483-99	Canada	Gut content
262	2021	Stable isotopes of amino acids indicate that soil decomposer microarthropods predominantly feed on saprotrophic fungi	Pollierer, M.M. - S. Scheu	Ecosphere, Vol. 12	Germany	Isotopes de los aminoácidos	In figures and description from text	Forest
263	2019	Fungal species selection during ectomycorrhizal grazing by Collembola	LeFait, A. - J. Gailey - G. Kernaghan	Symbiosis 78(1): 87-95	Canada	feeding preference	in Metodology	Forest
264	1999	Feeding of the oribatid mite Scheloribates laevigatus (Acari: Oribatida) in laboratory experiments	Hubert, J. - V. Šustr - J. Smrž.	Pedobiologia 43(4): 328 - 339.	Czech Republic	feeding preference	in Metodology	Laboratory
265	2004	Astigmatid mite growth and fungi preference (Acari: Acaridida): Comparisons in laboratory experiments	Hubert, J. V. - Jarošík J. - Mourek, A. - Kubátová - E. Ždárková	Pedobiologia 48(3): 205-214.	Czech Republic	feeding preference	in Metodology	Laboratory
266	2020	Snow microhabitats provide food resources for winter-active Collembola	Hao, C. - T.W. Chen - Y. Wu - L. Chang - D. Wu.	Soil Biology and Biochemistry. 143	China	isotopes and fatty acids	in discussion	Grassland
267	2007	Food choice of Antarctic soil arthropods clarified by stable isotope signatures	Bokhorst, S. - C. Ronfort - A. Huiskes - P. Convey - R. Aerts	Polar Biology 30(8): 983-990	Antarctica	isotopes and feeding preference	in Metodology
268	1962	Über die Beziehungen von edaphischen Ruabmilben zur Arthropoden- und Nematodenfauna des Bodens	Karg, W.	In: H. Sachleben Eds., Bericht über die 9. Wander-versammlung Deutscher Entomologen. Dtsch. Akad. Landwirtschaftswiss., Berlin, pp. 311 - 327		laboratory assay	in Burin and Brandl 1992. Apendix
269	1967	Binomics of Blattisocius keegani (Acarina: Ascidae), a predator on eggs of pests of stored grains.	Barker, P. S.	Can. J. Zool. 45:1093 - 1099	Canada	laboratory assay	in Burin and Brandl 1992. Apendix	Agroecosystem
270	1989	Die bedeutung de Beute- und Wirtsbeziehungen parasitiformer Milben fur bodenbiologische Standortanalysen	Karg, W.	Pedobiologia. 33:1-15		observation	in Burin and Brandl 1992. Apendix
271	1986	Zur Ökologie von Bodenmilben (Mesostigmata: Gamasina und Uropodina) in einem Laubwald.	Schulz, E.	Diploma thesis. Universit~at Göttingen, G6ttingen, Germany, 147 pp.			in Burin and Brandl 1992. Apendix	Forest
272	1962	Laboratory studies on the feeding habits and life cycles of soil-inhabiting mites.	Bhattacharyya, S. K.	Pedobiologia, 1(5), 291-298.		laboratory assay	in Burin and Brandl 1992. Apendix
273	1987	Influence of prey type on the development and reproduction of some predatory soil mites.	Walter, D. E. - Hunt, H. W. - Elliott, E. T.	Pedobiologia. 30: 419 - 424		Feeding preference in laboratory assay	in Burin and Brandl 1992. Apendix
274	2016	Temporal changes in fungal communities associated with guts and appendages of Collembola as based on culturing and high-througput sequencing	Anslan, E. Bahram, M. Tedersoo, L.	Soil Biology and Biochemistry 96: 152 - 159	Estonia	Molecular detection	Results	Forest
